# The microprotein Dafcin resembles influenza HA fusion peptide and regulates the size of storage lysosomes in the germline

**DOI:** 10.64898/2026.07.08.737289

**Authors:** Kevin G. Nyberg, Ryder Easterlin, Cooper W. P. Stringer, Hamdi K. Küçükengin, Manny Joseph Widuch, Kyung Je Lee, Silpol Dhiantravan, Megan A. Wong, Richard W. Carthew

## Abstract

Microproteins translated from short open reading frames are increasingly understood to play important roles in cell biology and development. Here, we describe a microprotein in *Drosophila* that is expressed in ovarian follicle cells which surround the developing oocyte. The Dafcin microprotein is predicted to form an amphipathic alpha-helix, a structure known to interact with lipid bilayers. Dafcin’s structure most resembles the influenza HA fusion peptide, which induces negative curvature of endosomal membranes. Dafcin tagged with GFP localizes to the Golgi and is ultimately secreted from the follicle cells. Remarkably, this occurs without the microprotein having a secretory signal sequence. The protein is taken up into the oocyte by endocytosis, localizing to the inner face of storage lysosomes called yolk granules. Mutant analysis shows that Dafcin is required to limit the size of yolk granules. This may occur by inducing negative membrane curvature like HA peptide. In support, liposomes formed in vitro with both Dafcin and HA peptides are smaller in size.
