## Supplemental File 5 for "The microprotein Dafcin resembles influenza HA fusion peptide and regulates the size of storage lysosomes in the germline"

### Sheet: Sheet1
dafcin	CR44289
TCTCCCATCATTAAATCGATTCTC	ATATAACCCGATGTCGGATG
AATAAAGTTGCGGGTAAGTCAG	GGGATACAACTGGGTAGTGA
TGCGACACTTGTTGCTGC	AGTTCGCTGATGATGTTCAT
GCGTTTCGGATTTATTGTATTTATTAT	TGGCCGATTAATCGATTCTC
CGATGTGTGTAATGACAGCC	TCGATTCCGGATTGCTTTAA
AATGGGGAAGGACAACCAA	TGTGGATCCTTTCAACACAC
CCATTGGCATAACGCACAA	CTTAAGCAGCAATTTCCTGG
ATTGAACAATTGCGTGGGAT	AGCTATGCATTTTTGCTCAG
TTTTGCCGCCCGTTTGT	AGCCTAATACGACGCTTTTA
AGATAAGGGCTATCATTATAGCCG	GGTGGAATACATATGGGCAC
GTTATAAGGACTTTCTGTGATACCC	GGCTCAGGATCCAGAAATTG
AGCAATATATGTCTCTGTAACAATTTC	CATTGTCACACACTTGTCTC
TTGTTTAATTTGAATCGGCCAAT	GGGGACACAAAGTTTGCGAG
CTGGTTTCCGTTGTCCGTT	GAACTCTTCGTTTTGGTTGG
GAGTGCAACGCCTCCAT	CATATGCGAGGCAAGTTGTT
AGAATGCTGAAGATAAGTTGAGTTAA	ACTAAAAATGGCGACGGCGG
AAAACTAACCCATGTTAAAACCATC	TCCGCCAACTTATTATTGTT
GAGCTGTCAACATTATCCTGC	GTTTTCCTGTTCAATTTCGT
CTTTAGTATGTAGTACATTGAAAATGTTT	CGTGATGATTAGTGCACGTG
GTTCATTAGTTCAATCAATCACGATT	ATGAAAGGCGATACACCAGC
CAACTAAGAAAATTAGATATTAGAAAATTTATAA	CTGCACTGACATTAACGCTA
TAAGaaaaaaaaaaCAACAAAAAGTATTT	TACTATAGTTTTCGGTACCC
GCATATTACATCAAATTAGTGCATACTAA	ACATTGGCCAATGGTGATAC
TTTTTTAATGCATGGGTTTATATTGT	GCGGTGTATTGTCAAAACGC
CGCTGTTATTTTTGATAAGCAGATA	GCCTTTATTTGGAAAGGGTT
ATTTGTTTGTCTATGTTAGTTTTAGAAA	GATATGATATCCCTTTGTCT
ATTGTATGTACTGTCTTTATTTGTGTCAT	AGCCAGGTATATAACGTCTG
	ATGCTCTCTAAAGTTGCCAC
	TTCTTAACCATGCCATGCAA
	GTCTCGAACAGAGCACAGAG
	CGCAGTCGAAAGTTCGCAAA
	CTTGTAGTTACTCTAGCAGT
	AATGATGGATTGAGCCTGTC
	AAGAACGTTGGCTTTGTGGG
	TCGTTCCCTGATCATATTTA
	GACATTTTCGGGGTAAAGGC
	GGCGTATGATTGACGGTTAT
	AACAGCAAAGAGCCGGCATA
	CCAGTGGGGCAGAAACAAAC
	CGAACATATGCTGGGTTTGG
	CTGCTCGGCAAAGAAGGTAG
	CCTCCATTCAACCAATCAAT
	AGTCTGCATAATTGAGTGGC
	AAAGGATTATGGCTGCTTCG
	GACACGTCGCTGGTAGAAAG
	CCTTGTCAGCGCTATTCAAA
	ATACCATATGCACGAGGTGT
	CCCTCTACGAAAAGCGTTTT
