## Supplemental File 6 for "The microprotein Dafcin resembles influenza HA fusion peptide and regulates the size of storage lysosomes in the germline"

### Sheet: Sheet1
Species	Accession number	Source	tissue	Genome file	liftOver file
melanogaster	SRR070431	SRA	ovaries	dmel-all-chromosome-r6.19.fasta	dm6ToDm3.over.chain
melanogaster	SRR100283	SRA	ovaries	dmel-all-chromosome-r6.19.fasta	dm6ToDm3.over.chain
melanogaster	SRR7243502	SRA	ovaries	dmel-all-chromosome-r6.19.fasta	dm6ToDm3.over.chain
melanogaster	SRR7243936	SRA	ovaries	dmel-all-chromosome-r6.19.fasta	dm6ToDm3.over.chain
melanogaster	SRR7243550	SRA	ovaries	dmel-all-chromosome-r6.19.fasta	dm6ToDm3.over.chain
melanogaster	SRR7243552	SRA	ovaries	dmel-all-chromosome-r6.19.fasta	dm6ToDm3.over.chain
simulans	SRR618931	SRA	ovaries	dsim-all-chromosome-r1.4.fasta	dm6ToDroSim1.over.chain
simulans	SRR2644782	SRA	ovaries	dsim-all-chromosome-r1.4.fasta	dm6ToDroSim1.over.chain
simulans	SRR2644790	SRA	ovaries	dsim-all-chromosome-r1.4.fasta	dm6ToDroSim1.over.chain
simulans	SRR2568366	SRA	ovaries	dsim-all-chromosome-r1.4.fasta	dm6ToDroSim1.over.chain
simulans	SRR2568367	SRA	ovaries	dsim-all-chromosome-r1.4.fasta	dm6ToDroSim1.over.chain
yakuba	SRR5639533	SRA	ovaries	dyak-all-chromosome-r1.05.fasta	dm3ToDroYak2.over.chain
yakuba	SRR5639534	SRA	ovaries	dyak-all-chromosome-r1.05.fasta	dm3ToDroYak2.over.chain
yakuba	SRR5639535	SRA	ovaries	dyak-all-chromosome-r1.05.fasta	dm3ToDroYak2.over.chain
yakuba	SRR6181102	SRA	ovaries	dyak-all-chromosome-r1.05.fasta	dm3ToDroYak2.over.chain
ananassae	SRR5639281	SRA	ovaries	dana-all-chromosome-r1.06.fasta	dm3ToDroAna2.over.chain
ananassae	SRR5639282	SRA	ovaries	dana-all-chromosome-r1.06.fasta	dm3ToDroAna2.over.chain
ananassae	SRR5639283	SRA	ovaries	dana-all-chromosome-r1.06.fasta	dm3ToDroAna2.over.chain
ananassae	SRR6181018	SRA	ovaries	dana-all-chromosome-r1.06.fasta	dm3ToDroAna2.over.chain
pseudoobscura	SRR5639407	SRA	ovaries	dpse-all-chromosome-r2.30.fasta	dm3ToDp4.over.chain
pseudoobscura	SRR5639408	SRA	ovaries	dpse-all-chromosome-r2.30.fasta	dm3ToDp4.over.chain
pseudoobscura	SRR5639409	SRA	ovaries	dpse-all-chromosome-r2.30.fasta	dm3ToDp4.over.chain
pseudoobscura	SRR618060	SRA	ovaries	dpse-all-chromosome-r2.30.fasta	dm3ToDp4.over.chain
pseudoobscura	DRR055260	NIG	ovaries	dpse-all-chromosome-r2.30.fasta	dm3ToDp4.over.chain
pseudoobscura	DRR055261	NIG	ovaries	dpse-all-chromosome-r2.30.fasta	dm3ToDp4.over.chain
willistoni	SRR5639491	SRA	ovaries	droWil1.fa	dm3ToDroWil1.over.chain
willistoni	SRR5639492	SRA	ovaries	droWil1.fa	dm3ToDroWil1.over.chain
willistoni	SRR5639493	SRA	ovaries	droWil1.fa	dm3ToDroWil1.over.chain
willistoni	SRR6181088	SRA	ovaries	droWil1.fa	dm3ToDroWil1.over.chain
virilis	SRR5639449	SRA	ovaries	droVir3.fa	dm3ToDroVir3.over.chain
virilis	SRR5639450	SRA	ovaries	droVir3.fa	dm3ToDroVir3.over.chain
virilis	SRR5639451	SRA	ovaries	droVir3.fa	dm3ToDroVir3.over.chain
virilis	SRR6181074	SRA	ovaries	droVir3.fa	dm3ToDroVir3.over.chain
mojavensis	SRR5639323	SRA	ovaries	droMoj3.fa	dm3ToDroMoj3.over.chain
mojavensis	SRR5639324	SRA	ovaries	droMoj3.fa	dm3ToDroMoj3.over.chain
mojavensis	SRR5639325	SRA	ovaries	droMoj3.fa	dm3ToDroMoj3.over.chain
grimshawi	SRR3355200	SRA	ovaries	droGri2.fa	dm3ToDroGri2.over.chain
grimshawi	SRR3355201	SRA	ovaries	droGri2.fa	dm3ToDroGri2.over.chain
grimshawi	SRR3355202	SRA	ovaries	droGri2.fa	dm3ToDroGri2.over.chain
grimshawi	SRR3355203	SRA	ovaries	droGri2.fa	dm3ToDroGri2.over.chain
grimshawi	SRR3355262	SRA	ovaries	droGri2.fa	dm3ToDroGri2.over.chain
grimshawi	SRR3355263	SRA	ovaries	droGri2.fa	dm3ToDroGri2.over.chain
grimshawi	SRR3355264	SRA	ovaries	droGri2.fa	dm3ToDroGri2.over.chain
grimshawi	SRR3355265	SRA	ovaries	droGri2.fa	dm3ToDroGri2.over.chain
